# Capsanthin/Capsorubin Synthase Expression in Tomato Alters Carotenoid Pools, Enhancing Provitamin A and Flavor Volatiles

**DOI:** 10.1101/2024.09.27.615503

**Authors:** Jingwei Fu, Denise Tieman, Bala Rathinasabapathi

**Author notes:** **One sentence summary** Expression of capsanthin/capsorubin synthase in tomato enhanced total carotenoids, β-carotene, ketocarotenoids and flavor volatiles in ripening fruit with no impact on plant growth and development.

## Abstract

We conceptualized a tomato biofortification strategy via engineering simultaneous accumulation of *β*-carotene, a provitamin A and pepper-specialized ketocarotenoids, capsanthin, and capsorubin. Capsanthin/capsorubin synthase (CCS) in pepper, an enzyme phylogenetically related to lycopene β-cyclases (LCYB) known for *β*-carotene synthesis, was investigated for its *in vivo* role in ripening fruit. In pepper, silencing of *CCS* via virus-induced gene silencing reduced the flux from lycopene to *β*-carotene (the *β*-branch) with significant changes in carotenoid compositions. In a carotenogenic bacterial expression system, pepper CCS was more effective than tomato LCYB1 or LCYB2 in lycopene cyclization to *β*-carotene and CCS synthesized capsanthin, but the LCYBs did not. Therefore, we overexpressed pepper *CCS* in different tomato varieties, including ‘Micro-Tom’ WT, ‘Micro-Tom’ mutant, *pyp1-1(H7L)* (defective in xanthophyll esterification), and five inbreds and characterized their carotenoid profiles. In *CCS*-transformed tomato fruit (WT and selected varieties), besides the biosynthesis of capsanthin and capsorubin, total carotenoids, *β*-carotene, and xanthophyll esters remarkably increased compared to the controls, while such increments were weaker in the *pyp1-1(H7L)*. CCS expression had a positive influence on the flux toward the *β*-branch and the storage pool of xanthophyll esters consistent with its dual functions in lycopene cyclization and ketocarotenoid biosynthesis. The data further supported that xanthophyll esters facilitated carotenoid accumulation. While CCS-expression had no significant impact on growth or yield, fruit of *CCS*-transformed tomato had greater levels of *β*-carotene-derived flavor volatiles than the controls. Consumption of 37–131-gram of *CCS*-derived hybrid fruit meets the provitamin A recommended dietary allowance, indicating greatly improved nutritional value.
