## Supplemental Data for "Capsanthin/Capsorubin Synthase Expression in Tomato Alters Carotenoid Pools, Enhancing Provitamin A and Flavor Volatiles"

### Sheet: Test
beta-carotene	WTEV21	WTCCS88	WTCCS46	WTCCS59	WTCCS93	pyp1-1(H7L)	1-1EV11	1-1CCS29	1-1CCS55	1-1CCS145	1-1CCS133
WT	ns	***	***	***	***	ns	ns	***	***	***	***
	WTEV21	***	***	***	***	**	ns	***	***	***	***
		WTCCS88	ns	ns	ns	***	***	***	***	***	***
			WTCCS46	ns	ns	***	***	***	***	***	***
				WTCCS59	ns	***	***	***	***	***	***
					WTCCS93	***	***	***	***	***	***
						pyp1-1(H7L)	ns	***	***	***	***
							1-1EV11	***	***	***	***
								1-1CCS29	ns	ns	ns
									1-1CCS55	ns	ns
										1-1CCS145	ns
											1-1CCS133
Lycopene	WTEV21	WTCCS88	WTCCS46	WTCCS59	WTCCS93	pyp1-1(H7L)	1-1EV11	1-1CCS29	1-1CCS55	1-1CCS145	1-1CCS133
WT	ns	***	***	***	***	ns	ns	***	***	***	***
	WTEV21	***	***	***	***	ns	ns	***	***	***	***
		WTCCS88	***	ns	ns	***	***	ns	ns	ns	ns
			WTCCS46	***	***	***	***	**	***	***	**
				WTCCS59	ns	***	***	ns	ns	ns	ns
					WTCCS93	***	***	*	ns	ns	*
						pyp1-1(H7L)	ns	***	***	***	***
							1-1EV11	***	***	***	***
								1-1CCS29	ns	**	ns
									1-1CCS55	ns	ns
										1-1CCS145	*
											1-1CCS133
Total carotenoids	WTEV21	WTCCS88	WTCCS46	WTCCS59	WTCCS93	pyp1-1(H7L)	1-1EV11	1-1CCS29	1-1CCS55	1-1CCS145	1-1CCS133
WT	ns	***	***	***	***	ns	ns	***	***	***	***
	WTEV21	***	***	***	***	ns	ns	***	***	***	***
		WTCCS88	***	***	***	***	***	***	***	***	***
			WTCCS46	ns	ns	***	***	***	***	***	***
				WTCCS59	ns	***	***	***	***	***	***
					WTCCS93	***	***	***	***	***	***
						pyp1-1(H7L)	ns	***	***	***	***
							1-1EV11	***	***	***	***
								1-1CCS29	ns	ns	ns
									1-1CCS55	ns	ns
										1-1CCS145	ns
											1-1CCS133
Capsorubin	WTEV21	WTCCS88	WTCCS46	WTCCS59	WTCCS93	pyp1-1(H7L)	1-1EV11	1-1CCS29	1-1CCS55	1-1CCS145	1-1CCS133
WT	/	/	/	/	/	/	/	/	/	/	/
	WTEV21	/	/	/	/	/	/	/	/	/	/
		WTCCS88	ns	ns	ns	/	/	ns	***	***	*
			WTCCS46	ns	ns	/	/	ns	*	***	ns
				WTCCS59	ns	/	/	ns	***	***	*
					WTCCS93	/	/	**	***	***	***
						pyp1-1(H7L)	/	/	/	/	/
							1-1EV11	/	/	/	/
								1-1CCS29	ns	*	ns
									1-1CCS55	ns	ns
										1-1CCS145	ns
											1-1CCS133
Capsanthin	WTEV21	WTCCS88	WTCCS46	WTCCS59	WTCCS93	pyp1-1(H7L)	1-1EV11	1-1CCS29	1-1CCS55	1-1CCS145	1-1CCS133
WT	/	/	/	/	/	/	/	/	/	/	/
	WTEV21	/	/	/	/	/	/	/	/	/	/
		WTCCS88	*	ns	ns	/	/	ns	ns	ns	ns
			WTCCS46	**	**	/	/	***	***	*	**
				WTCCS59	ns	/	/	ns	ns	ns	ns
					WTCCS93	/	/	ns	ns	ns	ns
						pyp1-1(H7L)	/	/	/	/	/
							1-1EV11	/	/	/	/
								1-1CCS29	ns	ns	ns
									1-1CCS55	ns	ns
										1-1CCS145	ns
											1-1CCS133
Lutein	WTEV21	WTCCS88	WTCCS46	WTCCS59	WTCCS93	pyp1-1(H7L)	1-1EV11	1-1CCS29	1-1CCS55	1-1CCS145	1-1CCS133
WT	ns	***	***	***	***	ns	ns	***	***	***	***
	WTEV21	***	***	***	***	ns	ns	***	***	***	***
		WTCCS88	ns	ns	ns	***	***	ns	ns	ns	ns
			WTCCS46	ns	ns	***	***	*	*	ns	ns
				WTCCS59	ns	***	***	ns	ns	ns	ns
					WTCCS93	***	***	ns	ns	ns	ns
						pyp1-1(H7L)	ns	***	***	***	***
							1-1EV11	***	***	***	***
								1-1CCS29	ns	ns	*
									1-1CCS55	ns	ns
										1-1CCS145	ns
											1-1CCS133
Zeaxanthin	WTEV21	WTCCS88	WTCCS46	WTCCS59	WTCCS93	pyp1-1(H7L)	1-1EV11	1-1CCS29	1-1CCS55	1-1CCS145	1-1CCS133
WT	ns	***	***	***	***	***	***	***	***	***	***
	WTEV21	***	***	***	***	***	***	***	***	***	***
		WTCCS88	**	ns	*	***	***	***	***	***	***
			WTCCS46	***	ns	*	ns	***	***	***	***
				WTCCS59	**	***	***	***	***	***	***
					WTCCS93	*	ns	***	***	***	***
						pyp1-1(H7L)	ns	***	***	***	***
							1-1EV11	***	***	***	***
								1-1CCS29	ns	ns	ns
									1-1CCS55	ns	ns
										1-1CCS145	ns
											1-1CCS133
alpha-carotene	WTEV21	WTCCS88	WTCCS46	WTCCS59	WTCCS93	pyp1-1(H7L)	1-1EV11	1-1CCS29	1-1CCS55	1-1CCS145	1-1CCS133
WT	ns	***	***	***	***	***	***	ns	ns	ns	ns
	WTEV21	***	***	***	***	***	***	ns	ns	ns	ns
		WTCCS88	ns	ns	ns	***	***	***	***	***	***
			WTCCS46	ns	ns	***	***	***	***	***	***
				WTCCS59	ns	***	***	***	***	***	***
					WTCCS93	***	***	***	***	***	***
						pyp1-1(H7L)	ns	***	*	**	***
							1-1EV11	***	ns	ns	**
								1-1CCS29	ns	ns	ns
									1-1CCS55	ns	ns
										1-1CCS145	ns
											1-1CCS133
beta-cryptoxanthin	WTEV21	WTCCS88	WTCCS46	WTCCS59	WTCCS93	pyp1-1(H7L)	1-1EV11	1-1CCS29	1-1CCS55	1-1CCS145	1-1CCS133
WT	ns	***	***	***	***	ns	ns	***	***	***	***
	WTEV21	***	***	***	***	ns	ns	***	***	***	***
		WTCCS88	***	ns	ns	***	***	ns	ns	ns	**
			WTCCS46	ns	***	***	***	ns	*	**	ns
				WTCCS59	*	***	***	ns	ns	ns	ns
					WTCCS93	***	***	*	ns	ns
						pyp1-1(H7L)	ns	***	***	***	***
							1-1EV11	***	***	***	***
								1-1CCS29	ns	ns	ns
									1-1CCS55	ns	ns
										1-1CCS145	*
											1-1CCS133
(all E) violxanthin	WTEV21	WTCCS88	WTCCS46	WTCCS59	WTCCS93	pyp1-1(H7L)	1-1EV11	1-1CCS29	1-1CCS55	1-1CCS145	1-1CCS133
WT	ns	***	***	***	***	ns	ns	***	***	***	***
	WTEV21	***	***	***	***	ns	ns	***	***	***	***
		WTCCS88	ns	ns	ns	***	***	ns	ns	ns	ns
			WTCCS46	ns	ns	***	***	ns	ns	ns	ns
				WTCCS59	ns	***	***	ns	ns	ns	ns
					WTCCS93	***	***	ns	ns	ns	ns
						pyp1-1(H7L)	ns	***	***	***	***
							1-1EV11	ns	ns	ns	ns
								1-1CCS29	ns	ns	ns
									1-1CCS55	ns	ns
										1-1CCS145	ns
											1-1CCS133
(9'Z) violaxnathin	WTEV21	WTCCS88	WTCCS46	WTCCS59	WTCCS93	pyp1-1(H7L)	1-1EV11	1-1CCS29	1-1CCS55	1-1CCS145	1-1CCS133
WT	ns	***	***	***	***	ns	ns	***	***	***	***
	WTEV21	***	***	***	***	ns	ns	***	***	***	***
		WTCCS88	ns	ns	ns	***	***	ns	ns	ns	ns
			WTCCS46	ns	*	***	***	*	*	**	ns
				WTCCS59	ns	***	ns	ns	ns	ns	***
					WTCCS93	***	***	ns	ns	ns	ns
						pyp1-1(H7L)	ns	***	***	***	***
							1-1EV11	***	***	***	***
								1-1CCS29	ns	ns	ns
									1-1CCS55	ns	ns
										1-1CCS145	ns
											1-1CCS133
(all E) Neoxanthin	WTEV21	WTCCS88	WTCCS46	WTCCS59	WTCCS93	pyp1-1(H7L)	1-1EV11	1-1CCS29	1-1CCS55	1-1CCS145	1-1CCS133
WT	ns	***	***	**	***	ns	ns	***	***	***	***
	WTEV21	***	***	***	***	ns	ns	***	***	***	***
		WTCCS88	ns	ns	ns	***	***	ns	ns	ns	ns
			WTCCS46	ns	ns	***	***	ns	ns	ns	ns
				WTCCS59	ns	**	*	ns	**	ns	ns
					WTCCS93	***	***	ns	ns	ns	ns
						pyp1-1(H7L)	ns	***	***	***	***
							1-1EV11	***	***	***	***
								1-1CCS29	ns	ns	ns
									1-1CCS55	ns	ns
										1-1CCS145	ns
											1-1CCS133
(9'Z) Neoxanthin	WTEV21	WTCCS88	WTCCS46	WTCCS59	WTCCS93	pyp1-1(H7L)	1-1EV11	1-1CCS29	1-1CCS55	1-1CCS145	1-1CCS133
WT	ns	***	***	***	ns	ns	ns	***	***	***	***
	WTEV21	***	***	***	***	ns	ns	***	***	***	***
		WTCCS88	ns	ns	***	***	***	***	***	ns	*
			WTCCS46	ns	***	***	***	***	***	ns	**
				WTCCS59	***	***	***	***	***	ns	**
					WTCCS93	ns	ns	***	**	***	***
						pyp1-1(H7L)	ns	***	***	***	***
							1-1EV11	***	***	***	***
								1-1CCS29	ns	ns	ns
									1-1CCS55	***	ns
										1-1CCS145	ns
											1-1CCS133
Antheraxanthin	WTEV21	WTCCS88	WTCCS46	WTCCS59	WTCCS93	pyp1-1(H7L)	1-1EV11	1-1CCS29	1-1CCS55	1-1CCS145	1-1CCS133
WT	ns	***	***	***	***	ns	ns	***	***	***	***
	WTEV21	***	***	***	***	ns	ns	***	***	***	***
		WTCCS88	ns	ns	ns	***	***	ns	ns	ns	ns
			WTCCS46	ns	ns	***	***	ns	ns	ns	ns
				WTCCS59	ns	***	***	ns	ns	ns	ns
					WTCCS93	***	***	ns	ns	ns	ns
						pyp1-1(H7L)	ns	***	***	***	***
							1-1EV11	***	***	***	***
								1-1CCS29	ns	ns	ns
									1-1CCS55	ns	ns
										1-1CCS145	ns
											1-1CCS133
Xanthophyll esters	WTEV21	WTCCS88	WTCCS46	WTCCS59	WTCCS93	pyp1-1(H7L)	1-1EV11	1-1CCS29	1-1CCS55	1-1CCS145	1-1CCS133
WT	ns	***	***	***	***	**	***	ns	ns	ns	ns
	WTEV21	***	***	***	***	*	***	ns	ns	*	ns
		WTCCS88	ns	ns	ns	***	***	***	***	***	***
			WTCCS46	ns	ns	***	***	***	***	***	***
				WTCCS59	ns	***	***	***	***	***	***
					WTCCS93	***	***	***	***	***	***
						pyp1-1(H7L)	ns	**	**	***	***
							1-1EV11	***	***	***	***
								1-1CCS29	ns	ns	ns
									1-1CCS55	***	ns
										1-1CCS145	*
											1-1CCS133

### Sheet: RAE
					Vitamin A
	Link	FOOD	Source	FDC ID	IU (retinol)	RAE (µg retinol)	% DV	Carotene, beta (µg)	Carotene, alpha (µg)	Cryptoxanthin, beta (µg)	Lutein + zeaxanthin (µg)	Lycopene (µg)	Determined caroteonnids (ug)	Content (µg/g)
DV = Daily Value. FDA developed DVs to help consumers compare the nutrient contents of products within the context of a total diet							Percentage of the adult male RDA per 100g
	https://fdc.nal.usda.gov/fdc-app.html#/food-details/169247/nutrients	Lettuce, cos or romaine, raw	USDA, SR Legacy	169247	8710	436		5230	0	0	2310	0	7540	75.4
	https://fdc.nal.usda.gov/fdc-app.html#/food-details/170393/nutrients	Carrots, raw	USDA, SR Legacy	170393	16700	835		8280	3480	0	256	1	12017	120.17
	https://fdc.nal.usda.gov/fdc-app.html#/food-details/170457/nutrients	Tomatoes, red, ripe, raw, year round average	USDA, SR Legacy	170457	833	42		449	101	0	123	2570	3243	32.43
	https://fdc.nal.usda.gov/fdc-app.html#/food-details/170502/nutrients	Tomatoes, orange, raw	USDA, SR Legacy	170502	1500	75		NA	NA	NA	NA	NA	0	0
	https://fdc.nal.usda.gov/fdc-app.html#/food-details/170096/nutrients	Tomatoes, yellow, raw	USDA, SR Legacy	170096	0	0		NA	NA	NA	NA	NA	0	0
	https://fdc.nal.usda.gov/fdc-app.html#/food-details/170427/nutrients	Peppers, sweet, green, raw	USDA, SR Legacy	170427	370	18		208	21	7	341	0	577	5.77
	https://fdc.nal.usda.gov/fdc-app.html#/food-details/170108/nutrients	Peppers, sweet, red, raw	USDA, SR Legacy	170108	3130	157		1620	20	490	51	0	2181	21.81
	https://fdc.nal.usda.gov/fdc-app.html#/food-details/169383/nutrients	Peppers, sweet, yellow, raw	USDA, SR Legacy	169383	200	10		120	NA	NA	NA	NA	120	1.2
	https://fdc.nal.usda.gov/fdc-app.html#/food-details/168482/nutrients	Sweet potato, raw, unprepared (Includes foods for USDA's Food Distribution Program)	USDA, SR Legacy	168482	2360.97	709		8509	7	0	0	0	8516	85.16
	https://fdc.nal.usda.gov/fdc-app.html#/food-details/170379/nutrients	Broccoli, raw	USDA, SR Legacy	170379	103.23	31		361	25	1	1403	0	1790	17.9
	https://fdc.nal.usda.gov/fdc-app.html#/food-details/170487/nutrients	Squash, summer, all varieties, raw	USDA, SR Legacy	170487	200	10		120	0	0	2120	0	2240	22.4
	https://fdc.nal.usda.gov/fdc-app.html#/food-details/170489/nutrients	Squash, winter, all varieties, raw	USDA, SR Legacy	170489	1370	68		820	0	0	38	0	858	8.58
	https://fdc.nal.usda.gov/fdc-app.html#/food-details/168448/nutrients	pumpkin, raw	USDA, SR Legacy	168448	8510	426		3100	4020	0	1500	0	8620	86.2
	https://fdc.nal.usda.gov/fdc-app.html#/food-details/168462/nutrients	spinach, raw	USDA, SR Legacy	168462	9380	469		5630	0	0	12200	0	17830	178.3
	https://fdc.nal.usda.gov/fdc-app.html#/food-details/168389/nutrients	Asparagus, raw	USDA, SR Legacy	168389	756	38		449	9	0	710	0	1168	11.68
	https://fdc.nal.usda.gov/fdc-app.html#/food-details/168409/nutrients	Cucumber, with peel, raw	USDA, SR Legacy	168409	105	5		45	11	26	23	0	105	1.05
	https://fdc.nal.usda.gov/fdc-app.html#/food-details/170419/nutrients	Peas, green, raw	USDA, SR Legacy	170419	126.54	38		449	21	0	2477	0	2947	29.47
	https://fdc.nal.usda.gov/fdc-app.html#/food-details/342053/nutrients	collard greens	USDA, Survey (FNDDS)	342053	835.83	251		2991	14	28	4323	0	7356	73.56
	https://fdc.nal.usda.gov/fdc-app.html#/food-details/169975/nutrients	Cabbage, raw	USDA, SR Legacy	169975	98	5		42	33	0	30	0	105	1.05
	https://fdc.nal.usda.gov/fdc-app.html#/food-details/169977/nutrients	Cabbage, red, raw	USDA, SR Legacy	169977	1120	56		670	0	0	329	20	1019	10.19
	https://fdc.nal.usda.gov/fdc-app.html#/food-details/168421/nutrients	Kale, raw	USDA, SR Legacy	168421	4810	241		2870	0	27	6260	0	9157	91.57
	https://fdc.nal.usda.gov/fdc-app.html#/food-details/170383/nutrients	Brussels sprouts, raw	USDA, SR Legacy	170383	754	38		450	6	0	1590	0	2046	20.46
	https://fdc.nal.usda.gov/fdc-app.html#/food-details/169228/nutrients	Eggplant, raw	USDA, SR Legacy	169228	23	1		14	0	0	36	0	50	0.5
	https://fdc.nal.usda.gov/fdc-app.html#/food-details/170288/nutrients	Corn grain, yellow	USDA, SR Legacy	170288	214	11		97	63	0	1360	0	1520	15.2
	https://fdc.nal.usda.gov/fdc-app.html#/food-details/169998/nutrients	Corn, sweet, yellow, raw	USDA, SR Legacy	169998	187	9		47	16	115	644	0	822	8.22
	https://fdc.nal.usda.gov/fdc-app.html#/food-details/169092/nutrients	Melons, cantaloupe, raw	USDA, SR Legacy	169092	3380	169		2020	16	1	26	0	2063	20.63
	https://fdc.nal.usda.gov/fdc-app.html#/food-details/171697/nutrients	Apricot, raw	USDA, SR Legacy	341521	1930	96		1090	19	104	89	0	1302	13.02
	https://fdc.nal.usda.gov/fdc-app.html#/food-details/169926/nutrients	Papayas, raw	USDA, SR Legacy	169926	950	47		274	2	589	89	1830	2784	27.84
	https://fdc.nal.usda.gov/fdc-app.html#/food-details/169910/nutrients	Mango, raw	USDA, SR Legacy	169910	1080	54		640	9	10	23	3	685	6.85

### Sheet: NDS
Link	FOOD	Protein (g)	% DV	dietary fiber (g)	% DV	RAE (µg retinol)	% DV	thiamin (mg)	% DV	riboflavin (mg)	% DV	niacin (mg)	% DV	pantothenic acid (mg)	% DV	vitamin B6 (mg)	% DV	folate (µg)	% DV	vitamin B12 (µg)	% DV	vitamin C (mg)	% DV	vitamin E (mg)	% DV	vitamin D (µg)	% DV	calcium (mg)	% DV	iron (mg)	% DV	magnesium (mg)	% DV	ENERGY (kcal)	NDS
https://fdc.nal.usda.gov/fdc-app.html#/food-details/173577/nutrients	Fish oil, cod liver	0	0	0	0	30000	1	0	0	0	0	0	0	0	0	0	0	0	0	0	0	0	0	0	0	250	1	0	0	0	0	0	0	902	0.014782
https://fdc.nal.usda.gov/fdc-app.html#/food-details/170393/nutrients	Carrots, raw	0.93	0.0166071	2.8	0.0736842	835	0.927778	0.066	0.055	0.058	0.0446154	0.983	0.0614375	0.273	0.0546	0.138	0.106154	19	0.0475	0	0	5.9	0.0655556	0.66	0.044	0	0	33	0.033	0.3	0.0375	12	0.03	41	0.259745
https://fdc.nal.usda.gov/fdc-app.html#/food-details/168482/nutrients	Sweet potato, raw, unprepared (Includes foods for USDA's Food Distribution Program)	1.57	0.0280357	3	0.0789474	709	0.787778	0.078	0.065	0.061	0.0469231	0.557	0.0348125	0.8	0.16	0.209	0.160769	11	0.0275	0	0	2.4	0.0266667	0.26	0.0173333	0	0	30	0.03	0.61	0.07625	25	0.0625	86	0.124226
https://fdc.nal.usda.gov/fdc-app.html#/food-details/168462/nutrients	spinach	2.86	0.0510714	2.2	0.0578947	469	0.521111	0.078	0.065	0.189	0.145385	0.724	0.04525	0.065	0.013	0.195	0.15	194	0.485	0	0	28.1	0.312222	2.03	0.135333	0	0	99	0.099	2.71	0.33875	79	0.1975	23	0.758411
https://fdc.nal.usda.gov/fdc-app.html#/food-details/170108/nutrients	Peppers, sweet, red, raw	0.99	0.0176786	2.1	0.0552632	157	0.174444	0.054	0.045	0.085	0.0653846	0.979	0.0611875	0.317	0.0634	0.291	0.223846	46	0.115	0	0	127.7	1	1.58	0.105333	0	0	7	0.007	0.43	0.05375	12	0.03	26	0.517253
https://fdc.nal.usda.gov/fdc-app.html#/food-details/341577/nutrients	Mango, raw	0.82	0.0146429	1.6	0.0421053	54	0.06	0.028	0.0233333	0.038	0.0292308	0.669	0.0418125	0	0	0.119	0.0915385	43	0.1075	0	0	36.4	0.404444	0.9	0.06	0	0	11	0.011	0.16	0.02	10	0.025	60	0.103401
https://fdc.nal.usda.gov/fdc-app.html#/food-details/169926/nutrients	Papayas, raw	0.47	0.00839286	1.7	0.0447368	47	0.0522222	0.023	0.0191667	0.027	0.0207692	0.357	0.0223125	0.191	0.0382	0.038	0.0292308	37	0.0925	0	0	60.9	0.676667	0.3	0.02	0	0	20	0.02	0.25	0.03125	21	0.0525	43	0.174876
https://fdc.nal.usda.gov/fdc-app.html#/food-details/170379/nutrients	Broccoli, raw	2.82	0.0503571	2.6	0.0684211	31	0.0344444	0.071	0.0591667	0.117	0.09	0.639	0.0399375	0.573	0.1146	0.175	0.134615	63	0.1575	0	0	89.2	0.991111	0.78	0.052	0	0	47	0.047	0.73	0.09125	21	0.0525	34	0.388805
https://fdc.nal.usda.gov/fdc-app.html#/food-details/171266/nutrients	Milk, producer, fluid, 3.7% milkfat	3.28	0.0585714	0	0	33	0.0366667	0.038	0.0316667	0.161	0.123846	0.084	0.00525	0.313	0.0626	0.042	0.0323077	5	0.0125	0.36	0.15	1.5	0.0166667	0	0	0	0	119	0.119	0.05	0.00625	13	0.0325	64	0.0716485
https://fdc.nal.usda.gov/fdc-app.html#/food-details/170870/nutrients	Milk, reduced fat, fluid, 2% milkfat, with added nonfat milk solids and vitamin A and vitamin D	3.48	0.0621429	0	0	56	0.0622222	0.04	0.0333333	0.173	0.133077	0.09	0.005625	0.336	0.0672	0.045	0.0346154	5	0.0125	0.38	0.158333	1	0.0111111	0	0	1	0.0666667	128	0.128	0.05	0.00625	14	0.035	51	0.106677
https://fdc.nal.usda.gov/fdc-app.html#/food-details/172193/nutrients	Milk, reduced fat, fluid, 2% milkfat, with added nonfat milk solids, without added vitamin A	3.95	0.0705357	0	0	17	0.0188889	0.045	0.0375	0.194	0.149231	0.101	0.0063125	0.339	0.0678	0.046	0.0353846	5	0.0125	0.39	0.1625	1.1	0.0122222	0	0	0	0	143	0.143	0.06	0.0075	15	0.0375	56	0.0905803
https://fdc.nal.usda.gov/fdc-app.html#/food-details/173424/nutrients	Egg, whole, cooked, hard-boiled	12.6	0.225	0	0	149	0.165556	0.066	0.055	0.513	0.394615	0.064	0.004	1.4	0.28	0.121	0.0930769	44	0.11	1.11	0.4625	0	0	0	0	2.2	0.146667	50	0.05	1.19	0.14875	10	0.025	155	0.0929103
https://fdc.nal.usda.gov/fdc-app.html#/food-details/170610/nutrients	Beef, composite of trimmed retail cuts, separable lean only, trimmed to 0" fat, select, cooked	29.9	0.533929	0	0	2	0.00222222	0.08	0.0666667	0.298	0.229231	5.92	0.37	0.58	0.116	0.571	0.439231	0	0	3	1.25	0	0	0	0	0.1	0.00666667	14	0.014	2.88	0.36	20	0.05	188	0.121913
https://fdc.nal.usda.gov/fdc-app.html#/food-details/167903/nutrients	Pork, fresh, ground, cooked	25.7	0.458929	0	0	2	0.00222222	0.706	0.588333	0.22	0.169231	4.21	0.263125	0.52	0.104	0.391	0.300769	6	0.015	0.54	0.225	0.7	0.00777778	0	0	0.5	0.0333333	22	0.022	1.29	0.16125	24	0.06	297	0.0541183
https://fdc.nal.usda.gov/fdc-app.html#/food-details/175168/nutrients	Fish, salmon, Atlantic, farmed, cooked, dry heat	22.1	0.394643	0	0	69	0.0766667	0.34	0.283333	0.135	0.103846	8.04	0.5025	1.48	0.296	0.647	0.497692	34	0.085	2.8	1.16667	3.7	0.0411111	0	0	13.1	0.873333	15	0.015	0.34	0.0425	30	0.075	206	0.144119
https://fdc.nal.usda.gov/fdc-app.html#/food-details/171514/nutrients	Chicken breast tenders, breaded, cooked, microwaved	16.4	0.292857	0	0	0	0	0.324	0.27	0.098	0.0753846	6.51	0.406875	0.994	0.1988	0.037	0.0284615	12	0.03	0.44	0.183333	0	0	0	0	0	0	14	0.014	1	0.125	26	0.065	252	0.0447014
https://fdc.nal.usda.gov/fdc-app.html#/food-details/170457/nutrients	Tomatoes, red, ripe, raw, year round average	0.88	0.0157143	1.2	0.0315789	42	0.0466667	0.037	0.0308333	0.019	0.0146154	0.594	0.037125	0.089	0.0178	0.08	0.0615385	15	0.0375	0	0	13.7	0.152222	0.54	0.036	0	0	10	0.01	0.27	0.03375	11	0.0275	18	0.198165
